# Extensive HGT between soil-living hexapods contributes to functional convergence

**DOI:** 10.64898/2026.11.13.766446

**Authors:** Alexandra Jalaber de Dinechin, Maxime Policarpo, Clément Gilbert, Florian Maumus

## Abstract

Horizontal gene transfer (HGT) has been documented in diverse metazoan lineages, with most reported cases involving putative non-metazoan donors. Here, we combine protein taxonomic assignment with distance-based and phylogenetic approaches to infer 440 independent HGT events in sciarid flies (Sciaridae, Diptera). While 67 of these events involve genes of non-metazoan origin (mainly from bacteria and fungi), 352 likely occurred directly between sciarid flies and another group of soil-dwelling hexapods, the springtails (Collembola). Most of these HGTs (n=264) occurred in the springtail-to-sciarid orientation and involve genes that are expressed, evolve under functional constraints, and are enriched in carbohydrate and redox metabolism. Remarkably, genes springtails acquired independently from non-metazoans are enriched in the same functional categories. Consistent with the proposed role of these genes in processing plant- and fungal-derived polysaccharides and lignin compounds, their expression in a sciarid species is particularly high in larvae, which, like springtails, graze on plant and fungal resources. Because springtails were present in terrestrial habitats long before sciarid flies, our results suggest sciarid colonization of these habitats may have been facilitated by the horizontal acquisition of numerous springtail genes that were useful in soil and functional in a metazoan background. They also reveal that metazoan-to-metazoan HGT can be common in some lineages, calling for an in-depth investigation of the mechanisms underlying these transfers and for a systematic appraisal of their consequences on metazoan evolution.
