## Supplementary material for "Extensive HGT between soil-living hexapods contributes to functional convergence": Table S6

### Sheet: Table_S6
Table S6. Summary of protein and transcript representation in inferred HGT events in Bradysia coprophila and Pseudolycoriella hygida. For each event, the table reports the presence or absence of proteins from B. coprophila and P. hygida, the presence or absence of corresponding transcript hits (ID>95% and coverage>30%), and the number of transcripts identified for each species. TRUE and FALSE ind…
HGT event	Bra_cop_presence	Pse_hyg_presence	Bracop_transcript_presence	Pse_hyg_transcript_presence	Bracop_transcript_nb	Pse_hyg_transcript_nb
all_fus_coll_CAG7724511.1_treefile_1	True	True	True	True	1	1
all_fus_coll_CAG7724511.1_treefile_2	True	True	True	True	12	5
all_fus_coll_CAG7725937.1_treefile_1	True	True	True	True	1	1
all_fus_coll_CAG7727234.1_treefile_1	True	True	True	True	1	1
all_fus_coll_CAG7732842.1_treefile_1	True	True	True	True	1	1
all_fus_coll_CAG7732842.1_treefile_2	True	True	True	True	1	1
all_fus_coll_CAG7817607.1_treefile_1	True	True	True	True	2	1
all_fus_coll_CAG7818205.1_treefile_1	True	True	True	True	1	1
all_fus_coll_CAG7830755.1_treefile_1	True	True	True	True	4	2
all_fus_coll_CAG7834405.1_treefile_1	True	True	True	True	1	1
all_fus_coll_CAG7837112.1_treefile_1	True	True	True	True	4	1
all_fus_coll_CAG7838243.1_treefile_1	True	True	True	True	3	1
all_fus_coll_CAG7838243.1_treefile_2	True	True	True	True	1	1
bra_cop_dipt_XP_037025043.1_treefile_1	True	True	True	True	1	1
bra_cop_dipt_XP_037025187.1_treefile_1	True	True	True	True	1	1
bra_cop_dipt_XP_037025713.1_treefile_1	True	True	True	True	1	1
bra_cop_dipt_XP_037025833.1_treefile_1	True	True	True	True	2	1
bra_cop_dipt_XP_037026609.1_treefile_1	True	True	True	True	1	1
bra_cop_dipt_XP_037026704.1_treefile_1	True	True	True	True	3	2
bra_cop_dipt_XP_037027740.1_treefile_1	True	True	True	True	1	1
bra_cop_dipt_XP_037027988.1_treefile_1	True	True	True	True	1	1
bra_cop_dipt_XP_037028037.1_treefile_1	True	True	True	True	1	1
bra_cop_dipt_XP_037028946.1_treefile_1	True	True	True	True	1	1
bra_cop_dipt_XP_037029278.1_treefile_1	True	True	True	True	1	1
bra_cop_dipt_XP_037030094.1_treefile_1	True	True	True	True	2	2
bra_cop_dipt_XP_037030569.1_treefile_1	True	True	True	True	1	1
bra_cop_dipt_XP_037030629.1_treefile_1	True	True	True	True	1	1
bra_cop_dipt_XP_037030782.1_treefile_1	True	True	True	True	10	1
bra_cop_dipt_XP_037030972.1_treefile_1	True	True	True	True	3	1
bra_cop_dipt_XP_037031050.1_treefile_1	True	True	True	True	1	2
bra_cop_dipt_XP_037031339.1_treefile_1	True	True	True	True	5	4
bra_cop_dipt_XP_037032641.1_treefile_1	True	True	True	True	1	1
bra_cop_dipt_XP_037032920.1_treefile_1	True	True	True	True	6	1
bra_cop_dipt_XP_037032944.1_treefile_1	True	True	True	True	1	1
bra_cop_dipt_XP_037033213.1_treefile_1	True	True	True	True	1	1
bra_cop_dipt_XP_037033752.1_treefile_1	True	True	True	True	1	1
bra_cop_dipt_XP_037033964.1_treefile_1	True	True	True	True	2	1
bra_cop_dipt_XP_037034295.1_treefile_1	True	True	True	True	3	2
bra_cop_dipt_XP_037034429.1_treefile_1	True	True	True	True	9	3
bra_cop_dipt_XP_037034894.1_treefile_1	True	True	True	True	1	1
bra_cop_dipt_XP_037035051.1_treefile_1	True	True	True	True	1	1
bra_cop_dipt_XP_037035159.1_treefile_1	True	True	True	True	1	1
bra_cop_dipt_XP_037035638.1_treefile_1	True	True	True	True	11	9
bra_cop_dipt_XP_037035885.1_treefile_2	True	True	True	True	1	1
bra_cop_dipt_XP_037036356.1_treefile_1	True	True	True	True	3	1
bra_cop_dipt_XP_037036829.1_treefile_1	True	True	True	True	2	1
bra_cop_dipt_XP_037037499.1_treefile_1	True	True	True	True	2	1
bra_cop_dipt_XP_037038145.1_treefile_1	True	True	True	True	1	1
bra_cop_dipt_XP_037038203.1_treefile_1	True	True	True	True	2	1
bra_cop_dipt_XP_037038293.1_treefile_1	True	True	True	True	4	1
bra_cop_dipt_XP_037038411.1_treefile_1	True	True	True	True	2	1
bra_cop_dipt_XP_037038411.1_treefile_2	True	True	True	True	8	2
bra_cop_dipt_XP_037038411.1_treefile_3	True	True	True	True	2	2
bra_cop_dipt_XP_037038411.1_treefile_4	True	True	True	True	1	1
bra_cop_dipt_XP_037038411.1_treefile_5	True	True	True	True	2	2
bra_cop_dipt_XP_037038661.1_treefile_1	True	True	True	True	2	2
bra_cop_dipt_XP_037038974.1_treefile_1	True	True	True	True	4	2
bra_cop_dipt_XP_037038974.1_treefile_2	True	True	True	True	3	1
bra_cop_dipt_XP_037039360.1_treefile_1	True	True	True	True	2	1
bra_cop_dipt_XP_037039360.1_treefile_2	True	True	True	True	1	1
bra_cop_dipt_XP_037039663.1_treefile_1	True	True	True	True	1	1
bra_cop_dipt_XP_037039925.1_treefile_1	True	True	True	True	1	1
bra_cop_dipt_XP_037040254.1_treefile_1	True	True	True	True	1	1
bra_cop_dipt_XP_037040317.1_treefile_1	True	True	True	True	1	1
bra_cop_dipt_XP_037040352.1_treefile_1	True	True	True	True	1	1
bra_cop_dipt_XP_037040495.1_treefile_1	True	True	True	True	1	1
bra_cop_dipt_XP_037041126.1_treefile_1	True	True	True	True	1	1
bra_cop_dipt_XP_037041622.1_treefile_1	True	True	True	True	2	1
bra_cop_dipt_XP_037041815.1_treefile_1	True	True	True	True	6	1
bra_cop_dipt_XP_037042234.1_treefile_1	True	True	True	True	1	1
bra_cop_dipt_XP_037042234.1_treefile_2	True	True	True	True	1	1
bra_cop_dipt_XP_037042441.1_treefile_1	True	True	True	True	2	1
bra_cop_dipt_XP_037042448.1_treefile_1	True	True	True	True	2	1
bra_cop_dipt_XP_037042611.1_treefile_1	True	True	True	True	2	1
bra_cop_dipt_XP_037043011.1_treefile_1	True	True	True	True	1	1
bra_cop_dipt_XP_037043321.1_treefile_1	True	True	True	True	2	3
bra_cop_dipt_XP_037043360.1_treefile_2	True	True	True	True	1	1
bra_cop_dipt_XP_037043427.1_treefile_1	True	True	True	True	1	1
bra_cop_dipt_XP_037043696.1_treefile_1	True	True	True	True	2	1
bra_cop_dipt_XP_037043924.1_treefile_1	True	True	True	True	2	1
bra_cop_dipt_XP_037043964.1_treefile_2	True	True	True	True	2	1
bra_cop_dipt_XP_037044620.1_treefile_1	True	True	True	True	1	1
bra_cop_dipt_XP_037044914.1_treefile_1	True	True	True	True	1	1
bra_cop_dipt_XP_037044914.1_treefile_2	True	True	True	True	3	1
bra_cop_dipt_XP_037045305.1_treefile_1	True	True	True	True	3	1
bra_cop_dipt_XP_037046082.1_treefile_1	True	True	True	True	4	1
bra_cop_dipt_XP_037046429.1_treefile_1	True	True	True	True	1	1
bra_cop_dipt_XP_037046711.1_treefile_1	True	True	True	True	2	1
bra_cop_dipt_XP_037047252.1_treefile_1	True	True	True	True	1	1
bra_cop_dipt_XP_037047808.1_treefile_1	True	True	True	True	1	1
bra_cop_dipt_XP_037048558.1_treefile_1	True	True	True	True	1	1
bra_cop_dipt_XP_037048891.1_treefile_1	True	True	True	True	3	2
bra_cop_dipt_XP_037048891.1_treefile_3	True	True	True	True	3	2
bra_cop_dipt_XP_037049040.1_treefile_1	True	True	True	True	3	1
bra_cop_dipt_XP_037049386.1_treefile_1	True	True	True	True	4	2
bra_cop_dipt_XP_037049386.1_treefile_2	True	True	True	True	3	1
bra_cop_dipt_XP_037049532.1_treefile_1	True	True	True	True	1	1
bra_cop_dipt_XP_037049591.1_treefile_1	True	True	True	True	1	1
bra_cop_dipt_XP_037049639.1_treefile_2	True	True	True	True	1	1
bra_cop_dipt_XP_037049744.1_treefile_1	True	True	True	True	4	1
bra_cop_dipt_XP_037050163.1_treefile_1	True	True	True	True	2	1
bra_cop_dipt_XP_037050706.1_treefile_1	True	True	True	True	2	2
bra_cop_dipt_XP_037051056.1_treefile_1	True	True	True	True	2	1
fol_can_coll_XP_021943015.1_treefile_1	True	True	True	True	1	1
fol_can_coll_XP_021943015.1_treefile_2	True	True	True	True	2	1
fol_can_coll_XP_021943194.1_treefile_1	True	True	True	True	2	1
fol_can_coll_XP_021944517.1_treefile_2	True	True	True	True	1	1
fol_can_coll_XP_021946037.1_treefile_1	True	True	True	True	1	1
fol_can_coll_XP_021946331.1_treefile_1	True	True	True	True	2	1
fol_can_coll_XP_021948245.1_treefile_1	True	True	True	True	5	1
fol_can_coll_XP_021948245.1_treefile_2	True	True	True	True	5	1
fol_can_coll_XP_021948413.1_treefile_1	True	True	True	True	1	1
fol_can_coll_XP_021948445.1_treefile_3	True	True	True	True	1	1
fol_can_coll_XP_021948445.1_treefile_4	True	True	True	True	2	1
fol_can_coll_XP_021953882.2_treefile_1	True	True	True	True	1	1
fol_can_coll_XP_021956178.1_treefile_1	True	True	True	True	4	1
fol_can_coll_XP_021956962.1_treefile_1	True	True	True	True	5	1
fol_can_coll_XP_021957447.1_treefile_1	True	True	True	True	2	2
fol_can_coll_XP_021958397.1_treefile_1	True	True	True	True	3	1
fol_can_coll_XP_021960001.1_treefile_1	True	True	True	True	3	1
fol_can_coll_XP_021960333.1_treefile_2	True	True	True	True	2	1
fol_can_coll_XP_021960367.1_treefile_2	True	True	True	True	1	2
fol_can_coll_XP_021961813.1_treefile_1	True	True	True	True	5	2
fol_can_coll_XP_021961927.1_treefile_1	True	True	True	True	1	1
fol_can_coll_XP_021961927.1_treefile_2	True	True	True	True	1	3
fol_can_coll_XP_021961927.1_treefile_3	True	True	True	True	1	2
fol_can_coll_XP_021963293.1_treefile_1	True	True	True	True	2	2
fol_can_coll_XP_021967541.1_treefile_1	True	True	True	True	1	1
fol_can_coll_XP_021967541.1_treefile_10	True	True	True	True	1	1
fol_can_coll_XP_021967541.1_treefile_11	True	True	True	True	1	2
fol_can_coll_XP_021967541.1_treefile_2	True	True	True	True	1	1
fol_can_coll_XP_021967541.1_treefile_4	True	True	True	True	1	3
fol_can_coll_XP_021967541.1_treefile_5	True	True	True	True	1	1
fol_can_coll_XP_021967541.1_treefile_6	True	True	True	True	1	1
fol_can_coll_XP_021967541.1_treefile_7	True	True	True	True	2	1
fol_can_coll_XP_021967541.1_treefile_8	True	True	True	True	1	1
fol_can_coll_XP_021967541.1_treefile_9	True	True	True	True	1	1
fol_can_coll_XP_021968352.1_treefile_1	True	True	True	True	4	1
fol_can_coll_XP_021968352.1_treefile_2	True	True	True	True	3	1
fol_can_coll_XP_021968428.1_treefile_1	True	True	True	True	2	1
fol_can_coll_XP_035709490.1_treefile_1	True	True	True	True	6	3
fol_can_coll_XP_035711673.1_treefile_3	True	True	True	True	1	1
fol_can_coll_XP_035711673.1_treefile_4	True	True	True	True	5	1
fol_can_coll_XP_035711673.1_treefile_5	True	True	True	True	5	9
orc_cin_coll_ODM92038.1_treefile_1	True	True	True	True	2	1
orc_cin_coll_ODM92172.1_treefile_1	True	True	True	True	2	4
orc_cin_coll_ODM93822.1_treefile_1	True	True	True	True	3	2
orc_cin_coll_ODM93822.1_treefile_2	True	True	True	True	1	1
orc_cin_coll_ODM93822.1_treefile_3	True	True	True	True	1	1
orc_cin_coll_ODM95235.1_treefile_1	True	True	True	True	1	1
orc_cin_coll_ODM97569.1_treefile_1	True	True	True	True	5	6
orc_cin_coll_ODM98968.1_treefile_1	True	True	True	True	1	1
orc_cin_coll_ODN02454.1_treefile_1	True	True	True	True	2	2
orc_cin_coll_ODN02541.1_treefile_1	True	True	True	True	1	1
orc_cin_coll_ODN03753.1_treefile_1	True	True	True	True	4	1
orc_dal_coll_CAL8072205.1_treefile_1	True	True	True	True	1	1
orc_dal_coll_CAL8082798.1_treefile_1	True	True	True	True	1	1
orc_dal_coll_CAL8089021.1_treefile_1	True	True	True	True	1	1
orc_dal_coll_CAL8090401.1_treefile_1	True	True	True	True	1	2
orc_dal_coll_CAL8109966.1_treefile_1	True	True	True	True	3	3
orc_dal_coll_CAL8109966.1_treefile_2	True	True	True	True	3	3
orc_dal_coll_CAL8110646.1_treefile_1	True	True	True	True	2	1
orc_dal_coll_CAL8111988.1_treefile_1	True	True	True	True	5	1
orc_dal_coll_CAL8124057.1_treefile_1	True	True	True	True	1	1
orc_dal_coll_CAL8125180.1_treefile_1	True	True	True	True	2	1
orc_dal_coll_CAL8126406.1_treefile_1	True	True	True	True	5	1
orc_dal_coll_CAL8126406.1_treefile_2	True	True	True	True	1	1
orc_dal_coll_CAL8127979.1_treefile_2	True	True	True	True	1	1
orc_dal_coll_CAL8133315.1_treefile_2	True	True	True	True	3	2
orc_dal_coll_CAL8133863.1_treefile_1	True	True	True	True	1	1
orc_dal_coll_CAL8133863.1_treefile_2	True	True	True	True	1	1
orc_dal_coll_CAL8134214.1_treefile_1	True	True	True	True	1	1
orc_dal_coll_CAL8141149.1_treefile_1	True	True	True	True	1	1
orc_dal_coll_CAL8141275.1_treefile_1	True	True	True	True	3	2
orc_dal_coll_CAL8143483.1_treefile_1	True	True	True	True	8	3
pse_hyg_dipt_KAJ6616396.1_treefile_1	True	True	True	True	2	2
pse_hyg_dipt_KAJ6627577.1_treefile_1	True	True	True	True	4	1
pse_hyg_dipt_KAJ6629966.1_treefile_1	True	True	True	True	1	1
pse_hyg_dipt_KAJ6630191.1_treefile_1	True	True	True	True	2	1
pse_hyg_dipt_KAJ6632676.1_treefile_2	True	True	True	True	3	1
pse_hyg_dipt_KAJ6632792.1_treefile_1	True	True	True	True	1	2
pse_hyg_dipt_KAJ6632826.1_treefile_1	True	True	True	True	4	1
pse_hyg_dipt_KAJ6632879.1_treefile_1	True	True	True	True	1	1
pse_hyg_dipt_KAJ6632995.1_treefile_1	True	True	True	True	8	6
pse_hyg_dipt_KAJ6633705.1_treefile_1	True	True	True	True	1	1
pse_hyg_dipt_KAJ6634618.1_treefile_1	True	True	True	True	1	1
pse_hyg_dipt_KAJ6634798.1_treefile_1	True	True	True	True	4	1
pse_hyg_dipt_KAJ6635180.1_treefile_1	True	True	True	True	10	5
pse_hyg_dipt_KAJ6636139.1_treefile_1	True	True	True	True	4	1
pse_hyg_dipt_KAJ6636153.1_treefile_1	True	True	True	True	1	1
pse_hyg_dipt_KAJ6636464.1_treefile_1	True	True	True	True	2	2
pse_hyg_dipt_KAJ6636464.1_treefile_2	True	True	True	True	2	2
pse_hyg_dipt_KAJ6636464.1_treefile_3	True	True	True	True	3	2
pse_hyg_dipt_KAJ6636464.1_treefile_4	True	True	True	True	1	1
pse_hyg_dipt_KAJ6636468.1_treefile_1	True	True	True	True	6	1
pse_hyg_dipt_KAJ6636545.1_treefile_1	True	True	True	True	4	1
pse_hyg_dipt_KAJ6636586.1_treefile_1	True	True	True	True	1	2
pse_hyg_dipt_KAJ6637566.1_treefile_1	True	True	True	True	6	3
pse_hyg_dipt_KAJ6637591.1_treefile_1	True	True	True	True	1	1
pse_hyg_dipt_KAJ6637591.1_treefile_2	True	True	True	True	1	1
pse_hyg_dipt_KAJ6637591.1_treefile_3	True	True	True	True	2	3
pse_hyg_dipt_KAJ6637591.1_treefile_4	True	True	True	True	2	3
pse_hyg_dipt_KAJ6637913.1_treefile_1	True	True	True	True	5	3
pse_hyg_dipt_KAJ6637913.1_treefile_2	True	True	True	True	1	1
pse_hyg_dipt_KAJ6637913.1_treefile_3	True	True	True	True	5	3
pse_hyg_dipt_KAJ6638568.1_treefile_1	True	True	True	True	1	1
pse_hyg_dipt_KAJ6638568.1_treefile_2	True	True	True	True	3	2
pse_hyg_dipt_KAJ6638587.1_treefile_1	True	True	True	True	2	1
pse_hyg_dipt_KAJ6638587.1_treefile_2	True	True	True	True	2	1
pse_hyg_dipt_KAJ6638744.1_treefile_1	True	True	True	True	1	1
pse_hyg_dipt_KAJ6640119.1_treefile_1	True	True	True	True	1	1
pse_hyg_dipt_KAJ6640555.1_treefile_1	True	True	True	True	8	2
pse_hyg_dipt_KAJ6640555.1_treefile_2	True	True	True	True	14	8
pse_hyg_dipt_KAJ6640555.1_treefile_3	True	True	True	True	1	1
pse_hyg_dipt_KAJ6640589.1_treefile_1	True	True	True	True	1	1
pse_hyg_dipt_KAJ6640761.1_treefile_1	True	True	True	True	14	3
pse_hyg_dipt_KAJ6640761.1_treefile_2	True	True	True	True	2	1
pse_hyg_dipt_KAJ6640928.1_treefile_1	True	True	True	True	7	3
pse_hyg_dipt_KAJ6640928.1_treefile_3	True	True	True	True	1	1
pse_hyg_dipt_KAJ6641264.1_treefile_1	True	True	True	True	3	1
pse_hyg_dipt_KAJ6641306.1_treefile_1	True	True	True	True	3	2
pse_hyg_dipt_KAJ6641309.1_treefile_1	True	True	True	True	1	3
pse_hyg_dipt_KAJ6641554.1_treefile_1	True	True	True	True	2	1
pse_hyg_dipt_KAJ6641579.1_treefile_1	True	True	True	True	2	1
pse_hyg_dipt_KAJ6641933.1_treefile_1	True	True	True	True	24	6
pse_hyg_dipt_KAJ6642175.1_treefile_1	True	True	True	True	2	1
pse_hyg_dipt_KAJ6642505.1_treefile_1	True	True	True	True	4	5
pse_hyg_dipt_KAJ6643786.1_treefile_2	True	True	True	True	1	1
pse_hyg_dipt_KAJ6643786.1_treefile_3	True	True	True	True	1	1
pse_hyg_dipt_KAJ6643786.1_treefile_4	True	True	True	True	4	2
pse_hyg_dipt_KAJ6644338.1_treefile_1	True	True	True	True	2	1
pse_hyg_dipt_KAJ6644493.1_treefile_1	True	True	True	True	3	5
pse_hyg_dipt_KAJ6644579.1_treefile_1	True	True	True	True	2	1
pse_hyg_dipt_KAJ6645247.1_treefile_1	True	True	True	True	1	1
pse_hyg_dipt_KAJ6645260.1_treefile_1	True	True	True	True	4	1
pse_hyg_dipt_KAJ6645530.1_treefile_1	True	True	True	True	1	1
pse_hyg_dipt_KAJ6645540.1_treefile_2	True	True	True	True	1	1
pse_hyg_dipt_KAJ6645700.1_treefile_1	True	True	True	True	1	2
pse_hyg_dipt_KAJ6645755.1_treefile_1	True	True	True	True	1	3
pse_hyg_dipt_KAJ6646210.1_treefile_1	True	True	True	True	2	2
pse_hyg_dipt_KAJ6646319.1_treefile_2	True	True	True	True	2	1
pse_hyg_dipt_KAJ6646809.1_treefile_1	True	True	True	True	3	2
pse_hyg_dipt_KAJ6647302.1_treefile_1	True	True	True	True	2	3
pse_hyg_dipt_KAJ6647302.1_treefile_2	True	True	True	True	1	2
pse_hyg_dipt_KAJ6647302.1_treefile_3	True	True	True	True	1	2
pse_hyg_dipt_KAJ6647358.1_treefile_1	True	True	True	True	1	1
pse_hyg_dipt_KAJ6648190.1_treefile_1	True	True	True	True	1	1
pse_hyg_dipt_KAJ6648217.1_treefile_1	True	True	True	True	2	3
pse_hyg_dipt_KAJ6648217.1_treefile_2	True	True	True	True	2	3
pse_hyg_dipt_KAJ6648231.1_treefile_1	True	True	True	True	2	1
pse_hyg_dipt_KAJ6648526.1_treefile_1	True	True	True	True	2	1
pse_hyg_dipt_KAJ6649058.1_treefile_1	True	True	True	True	2	1
pse_hyg_dipt_KAJ6649167.1_treefile_1	True	True	True	True	1	1
pse_hyg_dipt_KAJ6649172.1_treefile_1	True	True	True	True	1	1
pse_hyg_dipt_KAJ6649172.1_treefile_2	True	True	True	True	1	1
pse_hyg_dipt_KAJ6649444.1_treefile_1	True	True	True	True	1	2
pse_hyg_dipt_KAJ6649887.1_treefile_1	True	True	True	True	7	2
pse_hyg_dipt_KAJ6649920.1_treefile_1	True	True	True	True	1	2
pse_hyg_dipt_KAJ6650006.1_treefile_1	True	True	True	True	11	3
pse_hyg_dipt_KAJ6648713.1_treefile_2	True	True	True	False	1	0
bra_cop_dipt_XP_037025833.1_treefile_2	True	True	False	True	0	1
bra_cop_dipt_XP_037033567.1_treefile_1	True	True	False	True	0	1
bra_cop_dipt_XP_037035011.1_treefile_1	True	True	False	True	0	1
bra_cop_dipt_XP_037039544.1_treefile_1	True	True	False	True	0	1
bra_cop_dipt_XP_037040165.1_treefile_1	True	True	False	True	0	1
bra_cop_dipt_XP_037045846.1_treefile_1	True	True	False	True	0	1
bra_cop_dipt_XP_037050347.1_treefile_1	True	True	False	True	0	1
bra_cop_dipt_XP_037050737.1_treefile_1	True	True	False	True	0	1
fol_can_coll_XP_021964576.1_treefile_1	True	True	False	True	0	1
fol_can_coll_XP_035711673.1_treefile_1	True	True	False	True	0	1
orc_cin_coll_ODM96108.1_treefile_2	True	True	False	True	0	1
orc_cin_coll_ODN02052.1_treefile_1	True	True	False	True	0	1
pse_hyg_dipt_KAJ6632676.1_treefile_1	True	True	False	True	0	1
pse_hyg_dipt_KAJ6633510.1_treefile_1	True	True	False	True	0	3
pse_hyg_dipt_KAJ6633863.1_treefile_1	True	True	False	True	0	1
pse_hyg_dipt_KAJ6636225.1_treefile_1	True	True	False	True	0	1
pse_hyg_dipt_KAJ6636512.1_treefile_1	True	True	False	True	0	1
pse_hyg_dipt_KAJ6643786.1_treefile_1	True	True	False	True	0	1
pse_hyg_dipt_KAJ6649668.1_treefile_1	True	True	False	True	0	1
all_fus_coll_CAG7817607.1_treefile_2	True	False	True	False	1	0
all_fus_coll_CAG7829858.1_treefile_1	True	False	True	False	4	0
all_fus_coll_CAG7835082.1_treefile_1	True	False	True	False	1	0
all_fus_coll_CAG7835216.1_treefile_1	True	False	True	False	3	0
bra_cop_dipt_XP_037024267.1_treefile_1	True	False	True	False	4	0
bra_cop_dipt_XP_037024315.1_treefile_1	True	False	True	False	1	0
bra_cop_dipt_XP_037024861.1_treefile_1	True	False	True	False	2	0
bra_cop_dipt_XP_037024994.1_treefile_1	True	False	True	False	1	0
bra_cop_dipt_XP_037025486.1_treefile_2	True	False	True	False	1	0
bra_cop_dipt_XP_037026044.1_treefile_1	True	False	True	False	1	0
bra_cop_dipt_XP_037026207.1_treefile_1	True	False	True	False	3	0
bra_cop_dipt_XP_037026696.1_treefile_1	True	False	True	False	2	0
bra_cop_dipt_XP_037027975.1_treefile_1	True	False	True	False	2	0
bra_cop_dipt_XP_037029162.1_treefile_1	True	False	True	False	1	0
bra_cop_dipt_XP_037029226.1_treefile_1	True	False	True	False	3	0
bra_cop_dipt_XP_037029350.1_treefile_1	True	False	True	False	1	0
bra_cop_dipt_XP_037029580.1_treefile_1	True	False	True	False	2	0
bra_cop_dipt_XP_037030249.1_treefile_1	True	False	True	False	1	0
bra_cop_dipt_XP_037030473.1_treefile_1	True	False	True	False	1	0
bra_cop_dipt_XP_037030773.1_treefile_1	True	False	True	False	1	0
bra_cop_dipt_XP_037031480.1_treefile_1	True	False	True	False	1	0
bra_cop_dipt_XP_037032054.1_treefile_1	True	False	True	False	3	0
bra_cop_dipt_XP_037032110.1_treefile_1	True	False	True	False	5	0
bra_cop_dipt_XP_037032934.1_treefile_1	True	False	True	False	2	0
bra_cop_dipt_XP_037033187.1_treefile_1	True	False	True	False	1	0
bra_cop_dipt_XP_037033491.1_treefile_1	True	False	True	False	2	0
bra_cop_dipt_XP_037033964.1_treefil_2	True	False	True	False	2	0
bra_cop_dipt_XP_037034018.1_treefile_1	True	False	True	False	1	0
bra_cop_dipt_XP_037035066.1_treefile_1	True	False	True	False	1	0
bra_cop_dipt_XP_037035075.1_treefile_1	True	False	True	False	1	0
bra_cop_dipt_XP_037035126.1_treefile_1	True	False	True	False	1	0
bra_cop_dipt_XP_037035413.1_treefile_1	True	False	True	False	2	0
bra_cop_dipt_XP_037036197.1_treefile_1	True	False	True	False	1	0
bra_cop_dipt_XP_037036826.1_treefile_1	True	False	True	False	3	0
bra_cop_dipt_XP_037036903.1_treefile_1	True	False	True	False	2	0
bra_cop_dipt_XP_037037289.1_treefile_1	True	False	True	False	1	0
bra_cop_dipt_XP_037037370.1_treefile_2	True	False	True	False	1	0
bra_cop_dipt_XP_037037551.1_treefile_1	True	False	True	False	1	0
bra_cop_dipt_XP_037038015.1_treefile_1	True	False	True	False	2	0
bra_cop_dipt_XP_037038162.1_treefile_1	True	False	True	False	1	0
bra_cop_dipt_XP_037038162.1_treefile_2	True	False	True	False	2	0
bra_cop_dipt_XP_037038903.1_treefile_1	True	False	True	False	1	0
bra_cop_dipt_XP_037040056.1_treefile_1	True	False	True	False	2	0
bra_cop_dipt_XP_037040107.1_treefile_1	True	False	True	False	1	0
bra_cop_dipt_XP_037040115.1_treefile_1	True	False	True	False	5	0
bra_cop_dipt_XP_037040248.1_treefile_1	True	False	True	False	1	0
bra_cop_dipt_XP_037040285.1_treefile_2	True	False	True	False	7	0
bra_cop_dipt_XP_037040484.1_treefile_1	True	False	True	False	2	0
bra_cop_dipt_XP_037040716.1_treefile_1	True	False	True	False	1	0
bra_cop_dipt_XP_037040728.1_treefile_1	True	False	True	False	1	0
bra_cop_dipt_XP_037040993.1_treefile_1	True	False	True	False	3	0
bra_cop_dipt_XP_037041147.1_treefile_1	True	False	True	False	1	0
bra_cop_dipt_XP_037042118.1_treefile_1	True	False	True	False	1	0
bra_cop_dipt_XP_037043806.1_treefile_1	True	False	True	False	2	0
bra_cop_dipt_XP_037043964.1_treefile_1	True	False	True	False	1	0
bra_cop_dipt_XP_037044208.1_treefile_1	True	False	True	False	1	0
bra_cop_dipt_XP_037044334.1_treefile_1	True	False	True	False	1	0
bra_cop_dipt_XP_037044620.1_treefile_2	True	False	True	False	1	0
bra_cop_dipt_XP_037044799.1_treefile_1	True	False	True	False	2	0
bra_cop_dipt_XP_037046651.1_treefile_1	True	False	True	False	1	0
bra_cop_dipt_XP_037046951.1_treefile_1	True	False	True	False	1	0
bra_cop_dipt_XP_037047179.1_treefile_2	True	False	True	False	2	0
bra_cop_dipt_XP_037047179.1_treefile_3	True	False	True	False	1	0
bra_cop_dipt_XP_037047179.1_treefile_4	True	False	True	False	2	0
bra_cop_dipt_XP_037048891.1_treefile_2	True	False	True	False	1	0
bra_cop_dipt_XP_037049111.1_treefile_1	True	False	True	False	1	0
bra_cop_dipt_XP_037049409.1_treefile_1	True	False	True	False	2	0
bra_cop_dipt_XP_037049722.1_treefile_1	True	False	True	False	1	0
bra_cop_dipt_XP_037050179.1_treefile_1	True	False	True	False	8	0
bra_cop_dipt_XP_037050588.1_treefile_1	True	False	True	False	1	0
bra_cop_dipt_XP_037050740.1_treefile_1	True	False	True	False	3	0
bra_cop_dipt_XP_037050883.1_treefile_1	True	False	True	False	2	0
bra_cop_dipt_XP_037051271.1_treefile_1	True	False	True	False	1	0
bra_cop_dipt_XP_037051501.1_treefile_1	True	False	True	False	1	0
bra_cop_dipt_XP_037051797.1_treefile_1	True	False	True	False	1	0
fol_can_coll_XP_021949071.1_treefile_1	True	False	True	False	1	0
fol_can_coll_XP_021956029.1_treefile_1	True	False	True	False	3	0
fol_can_coll_XP_021958864.1_treefile_1	True	False	True	False	1	0
fol_can_coll_XP_021961927.1_treefile_4	True	False	True	False	1	0
fol_can_coll_XP_021967541.1_treefile_3	True	False	True	False	1	0
fol_can_coll_XP_035704596.1_treefile_1	True	False	True	False	1	0
fol_can_coll_XP_035714747.1_treefile_2	True	False	True	False	1	0
orc_cin_coll_ODM96108.1_treefile_1	True	False	True	False	2	0
orc_cin_coll_ODM98968.1_treefile_2	True	False	True	False	1	0
orc_dal_coll_CAL8074771.1_treefile_1	True	False	True	False	2	0
orc_dal_coll_CAL8100801.1_treefile_1	True	False	True	False	1	0
orc_dal_coll_CAL8101920.1_treefile_1	True	False	True	False	2	0
orc_dal_coll_CAL8109540.1_treefile_1	True	False	True	False	1	0
orc_dal_coll_CAL8127979.1_treefile_1	True	False	True	False	1	0
orc_dal_coll_CAL8138278.1_treefile_1	True	False	True	False	1	0
orc_dal_coll_CAL8143427.1_treefile_1	True	False	True	False	2	0
pse_hyg_dipt_KAJ6640928.1_treefile_2	True	False	True	False	1	0
pse_hyg_dipt_KAJ6643786.1_treefile_5	True	False	True	False	1	0
pse_hyg_dipt_KAJ6646319.1_treefile_1	True	False	True	False	2	0
bra_cop_dipt_XP_037027514.1_treefile_1	True	False	False	False	0	0
bra_cop_dipt_XP_037029494.1_treefile_1	True	False	False	False	0	0
bra_cop_dipt_XP_037033424.1_treefile_1	True	False	False	False	0	0
bra_cop_dipt_XP_037037370.1_treefile_1	True	False	False	False	0	0
bra_cop_dipt_XP_037037957.1_treefile_1	True	False	False	False	0	0
bra_cop_dipt_XP_037038798.1_treefile_1	True	False	False	False	0	0
bra_cop_dipt_XP_037040225.1_treefile_1	True	False	False	False	0	0
bra_cop_dipt_XP_037040225.1_treefile_2	True	False	False	False	0	0
bra_cop_dipt_XP_037042232.1_treefile_1	True	False	False	False	0	0
bra_cop_dipt_XP_037044827.1_treefile_1	True	False	False	False	0	0
bra_cop_dipt_XP_037045623.1_treefile_1	True	False	False	False	0	0
bra_cop_dipt_XP_037048622.1_treefile_1	True	False	False	False	0	0
bra_cop_dipt_XP_037050347.1_treefile_2	True	False	False	False	0	0
fol_can_coll_XP_021962959.1_treefile_1	True	False	False	False	0	0
bra_cop_dipt_XP_037025486.1_treefile_1	False	True	False	True	0	1
bra_cop_dipt_XP_037035885.1_treefile_1	False	True	False	True	0	2
bra_cop_dipt_XP_037043360.1_treefile_1	False	True	False	True	0	1
fol_can_coll_XP_021943194.1_treefile_2	False	True	False	True	0	1
fol_can_coll_XP_021957724.1_treefile_1	False	True	False	True	0	1
orc_dal_coll_CAL8090023.1_treefile_1	False	True	False	True	0	1
orc_dal_coll_CAL8109540.1_treefile_2	False	True	False	True	0	2
orc_dal_coll_CAL8109925.1_treefile_1	False	True	False	True	0	1
orc_dal_coll_CAL8124057.1_treefile_2	False	True	False	True	0	1
orc_dal_coll_CAL8133315.1_treefile_1	False	True	False	True	0	2
pse_hyg_dipt_KAJ6632638.1_treefile_1	False	True	False	True	0	1
pse_hyg_dipt_KAJ6632737.1_treefile_1	False	True	False	True	0	1
pse_hyg_dipt_KAJ6634195.1_treefile_1	False	True	False	True	0	3
pse_hyg_dipt_KAJ6635452.1_treefile_1	False	True	False	True	0	1
pse_hyg_dipt_KAJ6635857.1_treefile_1	False	True	False	True	0	1
pse_hyg_dipt_KAJ6637506.1_treefile_1	False	True	False	True	0	1
pse_hyg_dipt_KAJ6637788.1_treefile_1	False	True	False	True	0	1
pse_hyg_dipt_KAJ6638557.1_treefile_1	False	True	False	True	0	1
pse_hyg_dipt_KAJ6639716.1_treefile_1	False	True	False	True	0	1
pse_hyg_dipt_KAJ6639896.1_treefile_1	False	True	False	True	0	1
pse_hyg_dipt_KAJ6640778.1_treefile_1	False	True	False	True	0	2
pse_hyg_dipt_KAJ6641879.1_treefile_1	False	True	False	True	0	1
pse_hyg_dipt_KAJ6643800.1_treefile_1	False	True	False	True	0	1
pse_hyg_dipt_KAJ6644333.1_treefile_1	False	True	False	True	0	1
pse_hyg_dipt_KAJ6645278.1_treefile_1	False	True	False	True	0	3
pse_hyg_dipt_KAJ6645844.1_treefile_1	False	True	False	True	0	1
pse_hyg_dipt_KAJ6645912.1_treefile_1	False	True	False	True	0	2
pse_hyg_dipt_KAJ6646500.1_treefile_1	False	True	False	True	0	1
pse_hyg_dipt_KAJ6648380.1_treefile_1	False	True	False	True	0	1
bra_cop_dipt_XP_037025833.1_treefile_3	False	False	False	False	0	0
bra_cop_dipt_XP_037029494.1_treefile_2	False	False	False	False	0	0
bra_cop_dipt_XP_037032054.1_treefile_2	False	False	False	False	0	0
bra_cop_dipt_XP_037038015.1_treefile_2	False	False	False	False	0	0
bra_cop_dipt_XP_037040225.1_treefile_3	False	False	False	False	0	0
bra_cop_dipt_XP_037040285.1_treefile_1	False	False	False	False	0	0
bra_cop_dipt_XP_037047179.1_treefile_1	False	False	False	False	0	0
bra_cop_dipt_XP_037049639.1_treefile_1	False	False	False	False	0	0
fol_can_coll_XP_021944517.1_treefile_1	False	False	False	False	0	0
fol_can_coll_XP_021948445.1_treefile_1	False	False	False	False	0	0
fol_can_coll_XP_021948445.1_treefile_2	False	False	False	False	0	0
fol_can_coll_XP_021958397.1_treefile_2	False	False	False	False	0	0
fol_can_coll_XP_021958864.1_treefile_2	False	False	False	False	0	0
fol_can_coll_XP_021960001.1_treefile_2	False	False	False	False	0	0
fol_can_coll_XP_021960333.1_treefile_1	False	False	False	False	0	0
fol_can_coll_XP_021960367.1_treefile_1	False	False	False	False	0	0
fol_can_coll_XP_035711673.1_treefile_2	False	False	False	False	0	0
fol_can_coll_XP_035714747.1_treefile_1	False	False	False	False	0	0
orc_cin_coll_ODM95235.1_treefile_2	False	False	False	False	0	0
orc_dal_coll_CAL8109925.1_treefile_2	False	False	False	False	0	0
orc_dal_coll_CAL8143483.1_treefile_2	False	False	False	False	0	0
pse_hyg_dipt_KAJ6645540.1_treefile_1	False	False	False	False	0	0
pse_hyg_dipt_KAJ6645912.1_treefile_2	False	False	False	False	0	0
pse_hyg_dipt_KAJ6648713.1_treefile_1	False	False	False	False	0	0
