## Supplementary material for "Extensive HGT between soil-living hexapods contributes to functional convergence": Table S5

### Sheet: Table_S5
Table S5. Summary information of the HGT events found in GRCs only inferred from manual examination of the phylogenetic trees provided in Figure S7. The table summarizes the information associated with each inferred HGT event, including the phylogenetic tree file name, the event node (Figure S7), the event name, the inferred donor, and the inferred direction of transfer between springtails.
Tree name	Event node	Event name	Springtails-to-sciarids	Sciarids-to-springtails	Sistership springtails-sciarids	Ambiguous metazoan donor	Ambiguous donor
all_fus_coll_CAG7630510.1_treefile	N86	all_fus_coll_CAG7630510.1.treefile_1	False	False	True	False	False
all_fus_coll_CAG7724385.1_treefile	N29	all_fus_coll_CAG7724385.1.treefile_1	False	False	True	False	False
all_fus_coll_CAG7726710.1_treefile	N184	all_fus_coll_CAG7726710.1.treefile_1	True	False	False	False	False
all_fus_coll_CAG7726710.1_treefile	N217	all_fus_coll_CAG7726710.1.treefile_2	False	False	True	False	True
all_fus_coll_CAG7727266.1_treefile	N163	all_fus_coll_CAG7727266.1.treefile_1	False	False	True	False	False
all_fus_coll_CAG7727503.1_treefile	N50	all_fus_coll_CAG7727503.1.treefile_1	True	False	False	False	False
all_fus_coll_CAG7785685.1_treefile	N52	all_fus_coll_CAG7785685.1.treefile_1	False	False	True	False	False
all_fus_coll_CAG7815295.1_treefile	N128	all_fus_coll_CAG7815295.1.treefile_1	True	False	False	False	False
all_fus_coll_CAG7819770.1_treefile	N122	all_fus_coll_CAG7819770.1.treefile_1	True	False	False	False	False
all_fus_coll_CAG7827797.1_treefile	N157	all_fus_coll_CAG7827797.1.treefile_1	False	True	False	False	False
all_fus_coll_CAG7828195.1_treefile	N196	all_fus_coll_CAG7828195.1.treefile_1	True	False	False	False	False
all_fus_coll_CAG7836353.1_treefile	N48	all_fus_coll_CAG7836353.1.treefile_1	True	False	False	False	False
all_fus_coll_CAG7836705.1_treefile	N36	all_fus_coll_CAG7836705.1.treefile_1	True	False	False	False	False
bcop3_OZ247522.1_002583.1_treefile	N119	bcop3_OZ247522.1_002583.1.treefile_1	False	False	True	False	False
bcop3_OZ247522.1_004616.1_treefile	N135	bcop3_OZ247522.1_004616.1.treefile_1	False	True	False	False	True
bcop3_OZ247522.1_012589.1_treefile	N147	bcop3_OZ247522.1_012589.1.treefile_1	True	False	False	False	False
bcop3_OZ247522.1_012597.1_treefile	N162	bcop3_OZ247522.1_012597.1.treefile_1	True	False	False	False	True
fol_can_coll_XP_021948097.1_treefile	N203	fol_can_coll_XP_021948097.1.treefile_1	True	False	False	False	True
fol_can_coll_XP_021951806.1_treefile	N48	fol_can_coll_XP_021951806.1.treefile_1	True	False	False	False	False
fol_can_coll_XP_021959435.1_treefile	N120	fol_can_coll_XP_021959435.1.treefile_1	False	False	True	False	False
fol_can_coll_XP_021959935.1_treefile	N145	fol_can_coll_XP_021959935.1.treefile_1	True	False	False	False	False
fol_can_coll_XP_021961662.1_treefile	N166	fol_can_coll_XP_021961662.1.treefile_1	False	False	True	False	False
fol_can_coll_XP_021964531.1_treefile	N216	fol_can_coll_XP_021964531.1.treefile_1	True	False	False	False	False
fol_can_coll_XP_021966621.1_treefile	N35	fol_can_coll_XP_021966621.1.treefile_1	True	False	False	False	False
fol_can_coll_XP_021966882.1_treefile	N77	fol_can_coll_XP_021966882.1.treefile_1	False	False	True	False	True
fol_can_coll_XP_035705488.1_treefile	N199	fol_can_coll_XP_035705488.1.treefile_1	False	False	True	False	False
fol_can_coll_XP_035707195.1_treefile	N135	fol_can_coll_XP_035707195.1.treefile_1	True	False	False	False	False
orc_cin_coll_ODM86514.1_treefile	N184	orc_cin_coll_ODM86514.1.treefile_1	True	False	False	True	False
orc_cin_coll_ODN00369.1_treefile	N39	orc_cin_coll_ODN00369.1.treefile_1	False	False	True	False	False
orc_cin_coll_ODN01798.1_treefile	N114	orc_cin_coll_ODN01798.1.treefile_1	True	False	False	False	False
orc_cin_coll_ODN02732.1_treefile	N38	orc_cin_coll_ODN02732.1.treefile_1	True	False	False	False	False
orc_cin_coll_ODN02735.1_treefile	N39	orc_cin_coll_ODN02735.1.treefile_1	True	False	False	False	False
orc_cin_coll_ODN04165.1_treefile	N106	orc_cin_coll_ODN04165.1.treefile_1	True	False	False	False	False
orc_dal_coll_CAL8071491.1_treefile	N179	orc_dal_coll_CAL8071491.1.treefile_1	True	False	False	False	False
orc_dal_coll_CAL8075249.1_treefile	N99	orc_dal_coll_CAL8075249.1.treefile_1	False	True	False	False	False
orc_dal_coll_CAL8079905.1_treefile	N128	orc_dal_coll_CAL8079905.1.treefile_1	True	False	False	False	False
orc_dal_coll_CAL8081474.1_treefile	N133	orc_dal_coll_CAL8081474.1.treefile_1	False	True	False	False	False
orc_dal_coll_CAL8081574.1_treefile	N83	orc_dal_coll_CAL8081574.1.treefile_1	True	False	False	False	False
orc_dal_coll_CAL8087782.1_treefile	N94	orc_dal_coll_CAL8087782.1.treefile_1	True	False	False	True	False
orc_dal_coll_CAL8101478.1_treefile	N38	orc_dal_coll_CAL8101478.1.treefile_1	False	False	True	False	False
orc_dal_coll_CAL8101965.1_treefile	N161	orc_dal_coll_CAL8101965.1.treefile_1	False	False	True	False	False
orc_dal_coll_CAL8116068.1_treefile	N140	orc_dal_coll_CAL8116068.1.treefile_1	True	False	False	False	False
orc_dal_coll_CAL8116068.1_treefile	N135	orc_dal_coll_CAL8116068.1.treefile_2	True	False	False	False	False
orc_dal_coll_CAL8116072.1_treefile	N124	orc_dal_coll_CAL8116072.1.treefile_1	True	False	False	False	False
orc_dal_coll_CAL8129638.1_treefile	N177	orc_dal_coll_CAL8129638.1.treefile_1	False	False	True	False	False
orc_dal_coll_CAL8132536.1_treefile	N121	orc_dal_coll_CAL8132536.1.treefile_1	True	False	False	False	False
orc_dal_coll_CAL8143802.1_treefile	N36	orc_dal_coll_CAL8143802.1.treefile_1	False	False	True	False	False
orc_dal_coll_CAL8143805.1_treefile	N121	orc_dal_coll_CAL8143805.1.treefile_1	False	False	True	False	False
orc_dal_coll_CAL8143809.1_treefile	N108	orc_dal_coll_CAL8143809.1.treefile_1	False	False	True	False	False
orc_dal_coll_CAL8143814.1_treefile	N98	orc_dal_coll_CAL8143814.1.treefile_1	False	False	True	True	False
orc_dal_coll_CAL8143912.1_treefile	N176	orc_dal_coll_CAL8143912.1.treefile_1	True	False	False	False	False
orc_dal_coll_CAL8147246.1_treefile	N240	orc_dal_coll_CAL8147246.1.treefile_1	False	False	True	False	False
