## Supplementary material for "Extensive HGT between soil-living hexapods contributes to functional convergence": Table S4

### Sheet: Table_S4
Table S4. Summary of best protein hits identified by sequence similarity searches. The file indicates the query protein/tree file, “protein_A” and “protein_B” identify the two proteins compared, ID_percent represents the percentage of identical amino acid residues, bitscore is the alignment bit score, hit_length is the alignment length in amino acids, and qcovs indicates query coverage (%).
file	protein_A	protein_B	ID_percent	bitscore	hit_length	qcovs
all_fus_coll_CAG7630510.1	bcop3_OZ247522.1_000945.1	all_fus_coll_CAG7833787.1	58.286	220.0	175	92.0
all_fus_coll_CAG7724385.1	bcop3_OZ247522.1_003050.1	all_fus_coll_CAG7724385.1	63.265	71.6	49	96.0
all_fus_coll_CAG7726710.1	bcop3_OZ247522.1_012582.1	orc_dal_coll_CAL8143818.1	94.969	313.0	159	67.0
all_fus_coll_CAG7727266.1	bcop3_OZ247522.1_000534.1	all_fus_coll_CAG7727266.1	60.662	343.0	272	54.0
all_fus_coll_CAG7727503.1	bcop3_OZ247522.1_011735.1	all_fus_coll_CAG7727504.1	78.079	692.0	479	95.0
all_fus_coll_CAG7785685.1	bcop_OZ247521.1_005307.1	all_fus_coll_CAG7683362.1	62.963	44.3	27	54.0
all_fus_coll_CAG7815295.1	bcop3_OZ247522.1_001053.1	orc_dal_coll_CAL8143812.1	91.277	836.0	470	100.0
all_fus_coll_CAG7819770.1	bcop_OZ247521.1_002081.1	orc_dal_coll_CAL8081643.1	66.379	603.0	464	89.0
all_fus_coll_CAG7827797.1	bcop3_OZ247522.1_013147.1	all_fus_coll_CAG7726991.1	70.52	260.0	173	36.0
all_fus_coll_CAG7828195.1	bcop_OZ247521.1_007405.1	orc_cin_coll_ODN04952.1	77.064	676.0	436	99.0
all_fus_coll_CAG7836353.1	bcop_OZ247521.1_007061.1	orc_dal_coll_CAL8116074.1	85.461	487.0	282	95.0
all_fus_coll_CAG7836705.1	bcop3_OZ247522.1_012585.1	orc_cin_coll_ODN02725.1	78.146	246.0	151	90.0
bcop3_OZ247522.1_002583.1	bcop3_OZ247522.1_002583.1	orc_dal_coll_CAL8086721.1	58.577	585.0	478	100.0
bcop3_OZ247522.1_004616.1	bcop3_OZ247522.1_004616.1	orc_cin_coll_ODN01088.1	60.131	365.0	306	34.0
bcop3_OZ247522.1_012589.1	bcop3_OZ247522.1_012589.1	fol_can_coll_XP_035704782.1	81.982	197.0	111	50.0
bcop3_OZ247522.1_012597.1	bcop3_OZ247522.1_012597.1	orc_dal_coll_CAL8143801.1	64.615	245.0	195	52.0
fol_can_coll_XP_021948097.1	bcop3_OZ247522.1_012590.1	orc_cin_coll_ODN01793.1	88.304	280.0	171	97.0
fol_can_coll_XP_021951806.1	bcop3_OZ247522.1_003148.1	all_fus_coll_CAG7785499.1	75.472	261.0	159	85.0
fol_can_coll_XP_021959435.1	bcop_OZ247521.1_006296.1	orc_cin_coll_ODN00366.1	62.264	134.0	106	100.0
fol_can_coll_XP_021959935.1	bcop3_OZ247522.1_003051.1	orc_dal_coll_CAL8087008.1	100.0	226.0	106	86.0
fol_can_coll_XP_021961662.1	bcop3_OZ247522.1_007954.1	fol_can_coll_XP_021961662.1	50.98	57.0	51	61.0
fol_can_coll_XP_021964531.1	bcop3_OZ247522.1_005559.1	all_fus_coll_CAG7731990.1	82.353	108.0	68	97.0
fol_can_coll_XP_021966621.1	bcop_OZ247521.1_002086.1	orc_cin_coll_ODN04969.1	89.848	653.0	394	63.0
fol_can_coll_XP_021966882.1	bcop_OZ247521.1_009030.1	fol_can_coll_XP_021966882.1	56.432	279.0	241	98.0
fol_can_coll_XP_035705488.1	bcop3_OZ247522.1_008217.1	fol_can_coll_XP_021949455.2	51.429	152.0	140	85.0
fol_can_coll_XP_035707195.1	bcop3_OZ247522.1_010750.1	fol_can_coll_XP_021951970.1	80.255	247.0	157	100.0
orc_cin_coll_ODM86514.1	bcop_OZ247521.1_003127.1	orc_dal_coll_CAL8125703.1	61.404	146.0	114	85.0
orc_cin_coll_ODN00369.1	bcop_OZ247521.1_003130.1	orc_dal_coll_CAL8079915.1	67.532	112.0	77	89.0
orc_cin_coll_ODN01798.1	bcop3_OZ247522.1_001046.1	orc_cin_coll_ODN01798.1	86.571	610.0	350	99.0
orc_cin_coll_ODN02732.1	bcop3_OZ247522.1_012588.1	orc_cin_coll_ODN02732.1	84.706	145.0	85	55.0
orc_cin_coll_ODN02735.1	bcop3_OZ247522.1_012581.1	orc_dal_coll_CAL8143819.1	70.476	152.0	105	100.0
orc_cin_coll_ODN04165.1	bcop_OZ247521.1_007065.1	orc_cin_coll_ODN04165.1	98.837	168.0	86	68.0
orc_dal_coll_CAL8071491.1	bcop3_OZ247522.1_002569.1	orc_cin_coll_ODM96802.1	74.249	377.0	233	90.0
orc_dal_coll_CAL8075249.1	bcop3_OZ247522.1_001724.1	orc_cin_coll_ODN05445.1	63.283	623.0	463	91.0
orc_dal_coll_CAL8079905.1	bcop_OZ247521.1_006297.1	orc_dal_coll_CAL8079905.1	80.496	471.0	282	99.0
orc_dal_coll_CAL8081474.1	bcop_OZ247521.1_007396.1	orc_cin_coll_ODM98279.1	89.394	246.0	132	100.0
orc_dal_coll_CAL8081574.1	bcop_OZ247521.1_002090.1	orc_dal_coll_CAL8081574.1	79.693	421.0	261	98.0
orc_dal_coll_CAL8087782.1	bcop3_OZ247522.1_011116.1	orc_dal_coll_CAL8101953.1	79.661	192.0	118	93.0
orc_dal_coll_CAL8101478.1	bcop3_OZ247522.1_010658.1	orc_dal_coll_CAL8101478.1	96.61	240.0	118	100.0
orc_dal_coll_CAL8101965.1	bcop3_OZ247522.1_002567.1	orc_dal_coll_CAL8101968.1	79.42	1080.0	690	64.0
orc_dal_coll_CAL8116068.1	bcop_OZ247521.1_007063.1	orc_dal_coll_CAL8116068.1	81.564	565.0	358	96.0
orc_dal_coll_CAL8116072.1	bcop_OZ247521.1_007062.1	orc_dal_coll_CAL8116072.1	69.274	463.0	358	83.0
orc_dal_coll_CAL8129638.1	bcop_OZ247521.1_003129.1	all_fus_coll_CAG7724017.1	69.613	529.0	362	78.0
orc_dal_coll_CAL8132536.1	bcop_OZ247521.1_007408.1	orc_cin_coll_ODN04979.1	69.101	248.0	178	76.0
orc_dal_coll_CAL8143802.1	bcop3_OZ247522.1_001044.1	orc_dal_coll_CAL8143802.1	59.355	170.0	155	82.0
orc_dal_coll_CAL8143805.1	bcop3_OZ247522.1_012593.1	orc_dal_coll_CAL8143807.1	79.31	445.0	261	96.0
orc_dal_coll_CAL8143809.1	bcop3_OZ247522.1_001049.1	orc_dal_coll_CAL8143809.1	56.25	257.0	224	82.0
orc_dal_coll_CAL8143814.1	bcop3_OZ247522.1_001059.1	orc_cin_coll_ODN02733.1	78.182	542.0	330	93.0
orc_dal_coll_CAL8143912.1	bcop3_OZ247522.1_010551.1	all_fus_coll_CAG7787020.1	65.049	404.0	309	95.0
orc_dal_coll_CAL8147246.1	bcop_OZ247521.1_007060.1	orc_cin_coll_ODN02473.1	90.909	137.0	99	100.0
