## Supplementary material for "Extensive HGT between soil-living hexapods contributes to functional convergence": Table S2

### Sheet: Table_S2
Table S2. Best BLAST hit results for the candidate contaminant sequences identified on scaffold CM055403.1 of Pseudolycoriella hygida. The dataset reports the best TBLASTN hit for each protein query, including the protein and transcript identifiers, percentage identity, alignment length, number of mismatches and gap openings, query and subject alignment coordinates, E-value, and alignment score.
ProteinID	TranscritID	Identity (%)	Alignment length	Mismatches	Gap opens	Q. start	Q. end	S. start	S. end	E-value	Score
Pseudolycoriella_hygida_KAJ6644895.1	GICH01000485.1	29.210	291	189	8	258	539	887	1735	6.12e-31	130
Pseudolycoriella_hygida_KAJ6644915.1	GICH01001930.1	48.226	902	429	11	12	888	398	3064	0.0	757
Pseudolycoriella_hygida_KAJ6645088.1	GICH01001930.1	49.723	901	420	11	4	881	401	3073	0.0	830
Pseudolycoriella_hygida_KAJ6644826.1	GICH01003239.1	35.050	602	347	20	5	589	1380	3104	7.26e-88	296
Pseudolycoriella_hygida_KAJ6644979.1	GICH01003690.1	30.973	113	53	4	75	171	1056	1367	7.39e-07	53.5
Pseudolycoriella_hygida_KAJ6645158.1	GICH01004781.1	30.075	133	83	2	89	217	469	849	1.59e-15	76.3
Pseudolycoriella_hygida_KAJ6644828.1	GICH01005785.1	37.917	240	135	4	63	299	677	1363	4.94e-42	152
Pseudolycoriella_hygida_KAJ6645003.1	GICH01005785.1	43.149	343	180	9	7	343	380	1381	5.95e-81	256
Pseudolycoriella_hygida_KAJ6645112.1	GICH01005785.1	42.857	343	181	9	7	343	380	1381	4.70e-81	257
Pseudolycoriella_hygida_KAJ6645175.1	GICH01005785.1	37.288	236	140	3	73	308	677	1360	8.40e-42	152
Pseudolycoriella_hygida_KAJ6645031.1	GICH01006915.1	35.590	517	269	12	1316	1772	4221	5759	6.26e-70	263
Pseudolycoriella_hygida_KAJ6645104.1	GICH01007138.1	32.609	184	113	5	261	438	364	900	2.98e-14	75.9
Pseudolycoriella_hygida_KAJ6645188.1	GICH01007158.1	33.158	190	105	5	284	456	174	728	7.27e-24	105
Pseudolycoriella_hygida_KAJ6644906.1	GICH01007172.1	36.321	212	134	1	272	483	2091	2723	2.03e-30	132
Pseudolycoriella_hygida_KAJ6644973.1	GICH01007172.1	47.639	233	120	2	140	371	2097	2792	3.60e-57	203
Pseudolycoriella_hygida_KAJ6644893.1	GICH01007340.1	46.635	416	215	3	12	424	349	1584	1.23e-124	374
Pseudolycoriella_hygida_KAJ6645062.1	GICH01007538.1	39.481	347	180	4	327	643	1028	2068	6.30e-66	238
Pseudolycoriella_hygida_KAJ6645161.1	GICH01008057.1	38.750	240	145	2	78	316	200	916	5.22e-56	187
Pseudolycoriella_hygida_KAJ6644835.1	GICH01008803.1	46.273	322	159	6	723	1038	417	1358	2.62e-86	291
Pseudolycoriella_hygida_KAJ6644968.1	GICH01009350.1	43.302	321	177	4	33	351	971	1924	9.36e-81	261
Pseudolycoriella_hygida_KAJ6644842.1	GICH01010772.1	40.221	271	144	4	43	298	2223	3026	2.74e-57	203
Pseudolycoriella_hygida_KAJ6644888.1	GICH01011508.1	46.979	513	239	7	302	799	926	2410	9.13e-143	443
Pseudolycoriella_hygida_KAJ6644858.1	GICH01011719.1	23.906	594	340	23	259	790	685	2316	1.16e-20	100
Pseudolycoriella_hygida_KAJ6645057.1	GICH01015611.1	51.810	525	251	2	1	524	289	1860	2.76e-158	477
Pseudolycoriella_hygida_KAJ6645138.1	GICH01015611.1	53.933	534	242	3	94	626	289	1881	3.47e-151	462
Pseudolycoriella_hygida_KAJ6644843.1	GICH01016739.1	40.994	161	86	2	5	159	212	685	2.16e-26	117
Pseudolycoriella_hygida_KAJ6644894.1	GICH01017353.1	34.221	263	127	9	447	681	483	1217	1.80e-29	125
Pseudolycoriella_hygida_KAJ6644984.1	GICH01018010.1	26.214	412	249	14	316	678	597	1814	6.73e-33	139
Pseudolycoriella_hygida_KAJ6645015.1	GICH01018010.1	32.187	407	245	4	243	618	606	1826	9.24e-58	216
Pseudolycoriella_hygida_KAJ6644971.1	GICH01018848.1	24.854	342	220	14	161	482	226	1200	1.96e-12	72.0
Pseudolycoriella_hygida_KAJ6645101.1	GICH01020402.1	34.540	359	212	6	4	352	303	1340	5.04e-55	191
Pseudolycoriella_hygida_KAJ6644923.1	GICH01020404.1	29.558	362	222	6	2	340	384	1439	4.01e-46	167
Pseudolycoriella_hygida_KAJ6645007.1	GICH01020469.1	35.519	732	373	21	395	1102	359	2329	1.43e-118	395
Pseudolycoriella_hygida_KAJ6644959.1	GICH01021335.1	37.481	675	363	7	1	643	390	2333	2.90e-142	437
Pseudolycoriella_hygida_KAJ6645098.1	GICH01021335.1	37.818	669	348	12	980	1584	288	2282	2.20e-131	437
Pseudolycoriella_hygida_KAJ6645084.1	GICH01021446.1	42.647	272	152	2	1	268	314	1129	1.29e-54	204
Pseudolycoriella_hygida_KAJ6644948.1	GICH01021815.1	26.020	196	124	7	162	343	240	806	1.79e-09	62.8
Pseudolycoriella_hygida_KAJ6645186.1	GICH01021828.1	27.000	100	71	2	5	103	353	57	4.04e-07	47.8
Pseudolycoriella_hygida_KAJ6644886.1	GICH01022347.1	47.500	360	188	1	1	359	152	1231	8.92e-115	344
Pseudolycoriella_hygida_KAJ6644827.1	GICH01025971.1	30.641	359	199	6	815	1128	863	1924	1.31e-40	165
Pseudolycoriella_hygida_KAJ6645177.1	GICH01025971.1	31.479	629	330	11	4	558	119	1924	3.51e-78	265
Pseudolycoriella_hygida_KAJ6644920.1	GICH01029359.1	47.826	184	92	3	8	190	314	856	2.61e-52	191
Pseudolycoriella_hygida_KAJ6645069.1	GICH01029523.1	36.417	1027	544	23	10	992	395	3280	0.0	621
Pseudolycoriella_hygida_KAJ6645054.1	GICH01030218.1	42.308	312	168	5	1497	1799	463	1389	3.69e-71	257
Pseudolycoriella_hygida_KAJ6644869.1	GICH01030487.1	27.919	197	123	1	273	450	858	1448	1.05e-16	85.5
Pseudolycoriella_hygida_KAJ6645127.1	GICH01030488.1	29.101	378	268	0	353	730	518	1651	3.26e-38	158
Pseudolycoriella_hygida_KAJ6644855.1	GICH01033918.1	44.269	253	128	3	70	309	225	983	8.58e-71	224
Pseudolycoriella_hygida_KAJ6644978.1	GICH01034006.1	26.210	248	130	11	7	203	111	848	9.15e-06	50.8
Pseudolycoriella_hygida_KAJ6645004.1	GICH01034450.1	41.995	431	234	6	4	423	463	1740	4.75e-103	325
Pseudolycoriella_hygida_KAJ6644965.1	GICH01034493.1	30.693	303	180	9	5	295	203	1057	1.65e-18	90.9
Pseudolycoriella_hygida_KAJ6644963.1	GICH01034610.1	38.716	483	211	8	7	412	995	2419	1.12e-101	325
Pseudolycoriella_hygida_KAJ6645102.1	GICH01034610.1	39.789	475	204	7	8	404	995	2407	1.65e-106	338
Pseudolycoriella_hygida_KAJ6644857.1	GICH01036482.1	32.394	142	86	3	6	143	1672	2079	2.44e-17	85.1
Pseudolycoriella_hygida_KAJ6644939.1	GICH01038016.1	35.648	216	131	3	23	230	347	994	5.21e-34	127
Pseudolycoriella_hygida_KAJ6644913.1	GICH01044295.1	32.564	433	255	8	3	422	199	1425	5.98e-66	221
Pseudolycoriella_hygida_KAJ6645065.1	GICH01046540.1	28.440	218	147	6	117	328	720	1364	2.97e-20	99.4
Pseudolycoriella_hygida_KAJ6645149.1	GICH01048352.1	31.959	97	58	3	80	173	111	386	7.57e-06	48.5
Pseudolycoriella_hygida_KAJ6644815.1	GICH01053542.1	34.031	191	109	6	110	285	4733	5299	3.63e-15	79.0
Pseudolycoriella_hygida_KAJ6645178.1	GICH01055138.1	42.342	333	180	3	11	331	790	1788	7.40e-77	258
Pseudolycoriella_hygida_KAJ6644845.1	GICH01055495.1	30.214	513	303	13	383	871	473	1918	4.35e-39	160
Pseudolycoriella_hygida_KAJ6644878.1	GICH01055495.1	25.392	319	200	10	282	590	1304	2176	4.94e-09	62.4
Pseudolycoriella_hygida_KAJ6645162.1	GICH01063235.1	42.994	314	169	5	4	309	369	1304	2.91e-78	270
Pseudolycoriella_hygida_KAJ6644918.1	GICH01063390.1	30.556	252	121	2	1144	1395	2939	3532	8.54e-24	112
Pseudolycoriella_hygida_KAJ6644873.1	GICH01064678.1	38.132	257	159	0	1	257	334	1104	1.89e-56	189
Pseudolycoriella_hygida_KAJ6645135.1	GICH01065633.1	29.897	291	157	13	136	379	122	994	2.04e-16	83.2
Pseudolycoriella_hygida_KAJ6645058.1	GICH01068487.1	36.735	343	191	10	28	352	397	1401	4.51e-41	158
Pseudolycoriella_hygida_KAJ6644982.1	GICH01074050.1	35.211	213	120	7	61	271	87	677	5.35e-26	110
Pseudolycoriella_hygida_KAJ6645005.1	GICH01075600.1	42.086	556	315	7	2	555	392	2044	1.26e-146	454
Pseudolycoriella_hygida_KAJ6645113.1	GICH01075601.1	39.234	627	354	8	2	606	524	2389	2.97e-145	468
Pseudolycoriella_hygida_KAJ6644831.1	GICH01075777.1	31.278	227	133	5	126	347	4563	5189	2.82e-23	103
Pseudolycoriella_hygida_KAJ6644960.1	GICH01087125.1	30.233	516	319	9	3	487	355	1872	6.12e-48	178
Pseudolycoriella_hygida_KAJ6645040.1	GICH01087138.1	29.730	555	340	13	18	547	1367	2956	1.12e-36	147
Pseudolycoriella_hygida_KAJ6644853.1	GICH01087177.1	66.899	287	91	3	5	287	402	1262	1.81e-113	340
Pseudolycoriella_hygida_KAJ6644974.1	GICH01087185.1	32.698	315	200	4	985	1296	197	1114	2.95e-39	154
Pseudolycoriella_hygida_KAJ6645154.1	GICH01087195.1	38.356	146	79	5	5	147	211	624	4.52e-21	89.4
Pseudolycoriella_hygida_KAJ6644909.1	GICH01087372.1	35.909	220	128	2	2	208	443	1102	1.35e-36	144
Pseudolycoriella_hygida_KAJ6645187.1	GICH01087372.1	35.577	208	121	2	3	197	479	1102	5.19e-27	108
Pseudolycoriella_hygida_KAJ6644829.1	GICH01087495.1	47.412	599	304	4	7	596	416	2206	0.0	533
Pseudolycoriella_hygida_KAJ6645176.1	GICH01087495.1	47.412	599	304	4	7	596	416	2206	0.0	532
Pseudolycoriella_hygida_KAJ6644962.1	GICH01087808.1	57.843	204	86	0	292	495	182	793	2.27e-79	251
Pseudolycoriella_hygida_KAJ6645080.1	GICH01087808.1	59.459	185	75	0	1	185	197	751	2.26e-78	238
Pseudolycoriella_hygida_KAJ6644880.1	GICH01087822.1	36.364	154	93	2	41	190	627	1085	9.34e-25	101
Pseudolycoriella_hygida_KAJ6645173.1	GICH01087822.1	37.363	182	98	4	15	192	579	1088	1.47e-29	114
Pseudolycoriella_hygida_KAJ6645060.1	GICH01088648.1	34.454	238	153	2	3	237	145	858	2.62e-32	131
Pseudolycoriella_hygida_KAJ6644889.1	GICH01092468.1	23.588	301	191	7	328	606	1418	2269	1.33e-09	63.9
Pseudolycoriella_hygida_KAJ6644924.1	GICH01092529.1	63.847	603	212	3	1	597	687	2495	0.0	741
Pseudolycoriella_hygida_KAJ6645046.1	GICH01092529.1	35.060	579	346	7	11	559	624	2360	6.15e-85	294
Pseudolycoriella_hygida_KAJ6645056.1	GICH01092572.1	36.735	98	61	1	188	284	278	571	4.18e-11	63.9
Pseudolycoriella_hygida_KAJ6644839.1	GICH01092601.1	31.894	417	255	9	476	882	4534	5727	1.43e-49	193
Pseudolycoriella_hygida_KAJ6645002.1	GICH01092666.1	27.345	501	309	13	5	495	268	1635	3.73e-44	173
Pseudolycoriella_hygida_KAJ6645089.1	GICH01092728.1	26.891	238	151	7	2	219	240	944	1.43e-07	57.0
Pseudolycoriella_hygida_KAJ6645071.1	GICH01092743.1	36.296	135	76	6	5	135	434	820	5.92e-09	59.3
Pseudolycoriella_hygida_KAJ6644985.1	GICH01092751.1	33.705	359	225	4	6	352	422	1495	8.09e-56	195
Pseudolycoriella_hygida_KAJ6645066.1	GICH01092763.1	31.812	701	393	14	339	964	305	2377	6.36e-107	355
Pseudolycoriella_hygida_KAJ6645141.1	GICH01092967.1	30.225	579	326	12	233	799	708	2246	2.14e-58	215
Pseudolycoriella_hygida_KAJ6644944.1	GICH01093068.1	32.735	223	110	3	9	231	270	818	1.13e-31	126
Pseudolycoriella_hygida_KAJ6645099.1	GICH01093158.1	38.037	163	95	3	1	161	255	731	3.44e-23	99.0
Pseudolycoriella_hygida_KAJ6644870.1	GICH01093689.1	31.300	377	218	12	2	354	347	1426	3.30e-33	132
Pseudolycoriella_hygida_KAJ6644871.1	GICH01093689.1	65.743	397	136	0	1	397	353	1543	0.0	550
Pseudolycoriella_hygida_KAJ6645125.1	GICH01093689.1	64.093	259	93	0	2	260	767	1543	2.01e-103	313
Pseudolycoriella_hygida_KAJ6644996.1	GICH01093717.1	34.568	81	53	0	2	82	287	529	1.68e-08	52.4
Pseudolycoriella_hygida_KAJ6644872.1	GICH01093986.1	79.508	122	25	0	3	124	164	529	2.46e-66	202
Pseudolycoriella_hygida_KAJ6645124.1	GICH01093986.1	76.027	146	29	2	25	170	113	532	6.92e-72	218
Pseudolycoriella_hygida_KAJ6645036.1	GICH01096554.1	31.959	97	58	2	138	228	280	564	9.54e-11	62.4
Pseudolycoriella_hygida_KAJ6644817.1	GICH01098129.1	27.019	359	210	18	3	341	2404	3384	3.40e-16	85.5
Pseudolycoriella_hygida_KAJ6644820.1	GICH01098129.1	26.156	627	376	28	34	626	493	2214	1.53e-28	124
Pseudolycoriella_hygida_KAJ6644877.1	GICH01098129.1	32.934	167	99	7	16	175	2404	2886	4.36e-12	72.8
Pseudolycoriella_hygida_KAJ6644902.1	GICH01098129.1	26.582	316	180	10	268	558	1162	2028	1.93e-14	80.1
Pseudolycoriella_hygida_KAJ6645168.1	GICH01098129.1	24.731	372	223	14	202	551	1003	2013	6.88e-15	81.6
Pseudolycoriella_hygida_KAJ6644908.1	GICH01098244.1	56.464	379	161	3	982	1358	357	1487	2.78e-127	407
Pseudolycoriella_hygida_KAJ6645185.1	GICH01098244.1	55.385	390	170	3	6	393	324	1487	2.51e-161	466
Pseudolycoriella_hygida_KAJ6644937.1	GICH01098311.1	40.150	401	202	8	113	487	1017	2183	1.69e-76	262
Pseudolycoriella_hygida_KAJ6645115.1	GICH01098311.1	48.534	682	313	10	20	684	462	2444	0.0	586
Pseudolycoriella_hygida_KAJ6644966.1	GICH01098536.1	32.609	322	207	5	73	386	391	1350	4.39e-50	184
Pseudolycoriella_hygida_KAJ6645150.1	GICH01098559.1	27.077	325	191	8	498	799	651	1556	1.49e-26	119
Pseudolycoriella_hygida_KAJ6644916.1	GICH01098642.1	39.375	160	89	3	62	221	152	607	6.18e-24	97.4
Pseudolycoriella_hygida_KAJ6645006.1	GICH01098673.1	55.124	283	127	0	482	764	286	1134	8.98e-94	303
Pseudolycoriella_hygida_KAJ6645081.1	GICH01098673.1	55.052	287	129	0	652	938	274	1134	6.79e-99	321
Pseudolycoriella_hygida_KAJ6644935.1	GICH01098694.1	41.752	491	272	4	383	861	1514	2980	5.27e-121	392
Pseudolycoriella_hygida_KAJ6644976.1	GICH01098694.1	42.620	603	329	6	184	771	1178	2980	9.17e-144	450
Pseudolycoriella_hygida_KAJ6645180.1	GICH01098694.1	41.827	624	346	6	162	770	1115	2980	1.82e-147	459
Pseudolycoriella_hygida_KAJ6644949.1	GICH01098946.1	29.299	314	195	8	357	653	727	1638	8.16e-34	138
Pseudolycoriella_hygida_KAJ6645189.1	GICH01098992.1	36.559	93	59	0	1	93	178	456	3.77e-09	58.2
Pseudolycoriella_hygida_KAJ6645014.1	GICH01099062.1	32.374	278	184	2	1	277	211	1035	1.43e-35	137
Pseudolycoriella_hygida_KAJ6645041.1	GICH01099062.1	37.198	207	123	2	759	964	421	1023	1.33e-31	134
Pseudolycoriella_hygida_KAJ6644887.1	GICH01099081.1	64.979	237	80	3	11	244	500	1210	7.86e-111	328
Pseudolycoriella_hygida_KAJ6644961.1	GICH01099321.1	31.019	216	128	5	283	487	743	1360	1.46e-16	85.1
Pseudolycoriella_hygida_KAJ6645070.1	GICH01099329.1	55.459	229	102	0	171	399	881	1567	2.20e-82	266
Pseudolycoriella_hygida_KAJ6644860.1	GICH01099364.1	30.709	381	239	6	1	357	389	1528	1.86e-50	178
Pseudolycoriella_hygida_KAJ6644849.1	GICH01099686.1	43.056	432	191	6	371	748	477	1769	4.71e-91	302
Pseudolycoriella_hygida_KAJ6645050.1	GICH01099686.1	40.260	385	207	5	2	364	582	1733	8.78e-82	266
Pseudolycoriella_hygida_KAJ6645193.1	GICH01099694.1	43.202	331	179	4	46	375	213	1181	2.55e-77	260
Pseudolycoriella_hygida_KAJ6644919.1	GICH01099697.1	25.752	765	433	25	161	806	1076	3322	1.66e-49	195
Pseudolycoriella_hygida_KAJ6645024.1	GICH01100000.1	29.159	511	263	14	527	1000	554	1900	5.63e-53	200
Pseudolycoriella_hygida_KAJ6645107.1	GICH01100000.1	34.475	467	245	14	4	425	530	1882	1.09e-71	241
Pseudolycoriella_hygida_KAJ6645017.1	GICH01100840.1	30.924	249	138	6	365	600	377	1060	3.62e-23	103
Pseudolycoriella_hygida_KAJ6645032.1	GICH01102133.1	41.576	368	211	3	7	374	55	1146	1.50e-99	304
Pseudolycoriella_hygida_KAJ6644823.1	GICH01109371.1	38.095	1050	573	23	21	1026	329	3379	0.0	692
Pseudolycoriella_hygida_KAJ6645021.1	GICH01109386.1	64.894	376	132	0	46	421	472	1599	1.23e-174	502
Pseudolycoriella_hygida_KAJ6645143.1	GICH01109386.1	62.238	286	106	2	806	1090	331	1185	3.29e-102	341
Pseudolycoriella_hygida_KAJ6644917.1	GICH01109441.1	44.146	632	340	7	9	630	265	2151	1.17e-162	509
Pseudolycoriella_hygida_KAJ6645165.1	GICH01109441.1	43.088	680	370	8	8	677	265	2283	9.98e-179	537
Pseudolycoriella_hygida_KAJ6644946.1	GICH01109462.1	59.113	406	126	3	126	491	394	1611	2.99e-169	495
Pseudolycoriella_hygida_KAJ6644998.1	GICH01109668.1	33.113	302	184	8	6	292	475	1371	2.25e-34	132
Pseudolycoriella_hygida_KAJ6644956.1	GICH01109675.1	31.343	201	121	5	82	272	1445	2026	1.70e-18	93.2
Pseudolycoriella_hygida_KAJ6644975.1	GICH01109700.1	57.447	47	17	1	392	435	1823	1963	4.40e-06	51.6
Pseudolycoriella_hygida_KAJ6644980.1	GICH01109700.1	33.400	497	324	4	26	516	656	2143	8.76e-78	260
Pseudolycoriella_hygida_KAJ6645132.1	GICH01109700.1	33.333	480	315	3	1	475	704	2143	3.70e-73	247
Pseudolycoriella_hygida_KAJ6644907.1	GICH01109756.1	39.216	102	62	0	13	114	328	633	1.56e-12	64.3
Pseudolycoriella_hygida_KAJ6644847.1	GICH01110401.1	39.888	534	279	8	333	832	499	2076	4.54e-98	324
Pseudolycoriella_hygida_KAJ6645055.1	GICH01110402.1	34.254	362	205	10	81	416	422	1486	1.20e-46	172
Pseudolycoriella_hygida_KAJ6645076.1	GICH01110402.1	36.890	328	180	11	138	439	518	1498	2.14e-50	183
Pseudolycoriella_hygida_KAJ6645136.1	GICH01110652.1	26.115	157	100	6	19	167	411	857	9.45e-08	52.4
Pseudolycoriella_hygida_KAJ6644883.1	GICH01111209.1	38.806	67	31	2	70	126	161	361	1.84e-06	49.7
Pseudolycoriella_hygida_KAJ6644981.1	GICH01114904.1	35.512	459	288	7	5	456	216	1589	6.79e-85	275
Pseudolycoriella_hygida_KAJ6644999.1	GICH01114989.1	31.304	230	143	6	12	229	395	1075	1.15e-25	114
Pseudolycoriella_hygida_KAJ6645082.1	GICH01114989.1	26.873	387	254	11	34	394	395	1546	3.80e-30	130
Pseudolycoriella_hygida_KAJ6644955.1	GICH01115025.1	26.678	596	367	15	804	1355	444	2153	9.93e-49	193
Pseudolycoriella_hygida_KAJ6645139.1	GICH01115104.1	34.783	253	145	7	13	252	400	1137	1.07e-35	138
Pseudolycoriella_hygida_KAJ6645018.1	GICH01115126.1	25.199	377	235	15	171	516	460	1542	1.82e-23	107
Pseudolycoriella_hygida_KAJ6645110.1	GICH01115126.1	25.980	408	250	18	362	736	460	1626	7.49e-24	109
Pseudolycoriella_hygida_KAJ6644921.1	GICH01115133.1	38.289	491	290	6	473	955	96	1553	6.98e-101	328
Pseudolycoriella_hygida_KAJ6644809.1	GICH01115139.1	22.981	322	181	11	20	322	403	1224	6.25e-12	69.3
Pseudolycoriella_hygida_KAJ6645097.1	GICH01115140.1	52.273	176	76	3	745	917	460	972	1.18e-51	191
Pseudolycoriella_hygida_KAJ6644891.1	GICH01115183.1	29.825	114	62	3	112	225	477	764	8.39e-06	48.9
Pseudolycoriella_hygida_KAJ6644813.1	GICH01115301.1	73.774	469	119	3	6	474	258	1652	0.0	661
Pseudolycoriella_hygida_KAJ6644957.1	GICH01115331.1	63.918	388	140	0	521	908	412	1575	0.0	551
Pseudolycoriella_hygida_KAJ6645157.1	GICH01115331.1	66.942	363	120	0	1	363	487	1575	0.0	539
Pseudolycoriella_hygida_KAJ6645001.1	GICH01115346.1	29.489	919	509	30	16	822	795	3470	2.53e-81	288
Pseudolycoriella_hygida_KAJ6645061.1	GICH01115380.1	42.391	184	88	2	74	239	259	810	1.72e-38	138
Pseudolycoriella_hygida_KAJ6645184.1	GICH01115380.1	46.535	202	94	5	24	220	232	810	2.50e-48	163
Pseudolycoriella_hygida_KAJ6644991.1	GICH01115416.1	28.328	293	153	10	80	320	675	1538	6.29e-26	116
Pseudolycoriella_hygida_KAJ6645072.1	GICH01115516.1	35.391	243	135	4	257	477	519	1247	7.89e-35	143
Pseudolycoriella_hygida_KAJ6644874.1	GICH01115562.1	50.498	301	143	3	1262	1556	421	1323	1.48e-62	231
Pseudolycoriella_hygida_KAJ6645155.1	GICH01115576.1	26.772	127	83	3	13	132	449	820	3.34e-06	48.1
Pseudolycoriella_hygida_KAJ6644810.1	GICH01115599.1	33.921	737	425	17	12	702	420	2582	1.49e-107	350
Pseudolycoriella_hygida_KAJ6644836.1	GICH01115717.1	35.714	210	121	4	9	208	456	1073	1.03e-26	115
Pseudolycoriella_hygida_KAJ6644945.1	GICH01116153.1	25.738	237	147	5	478	689	1821	2519	6.02e-14	79.0
Pseudolycoriella_hygida_KAJ6645117.1	GICH01116153.1	28.879	232	144	8	1	215	4290	4973	8.54e-19	87.4
Pseudolycoriella_hygida_KAJ6644806.1	GICH01116509.1	33.333	171	111	2	22	189	555	1067	3.37e-20	96.3
Pseudolycoriella_hygida_KAJ6644952.1	GICH01116517.1	37.220	223	97	4	28	228	211	816	1.78e-37	135
Pseudolycoriella_hygida_KAJ6644816.1	GICH01116843.1	28.972	107	68	2	39	139	264	578	8.52e-11	62.4
Pseudolycoriella_hygida_KAJ6645078.1	GICH01116921.1	39.062	64	38	1	72	134	192	383	1.42e-06	51.6
Pseudolycoriella_hygida_KAJ6644818.1	GICH01117010.1	27.407	270	158	6	11	247	567	1361	1.36e-17	84.0
Pseudolycoriella_hygida_KAJ6645183.1	GICH01117470.1	26.370	292	203	5	430	715	260	1117	5.36e-27	117
Pseudolycoriella_hygida_KAJ6645174.1	GICH01118010.1	25.967	181	118	4	1	180	143	640	7.98e-07	53.5
Pseudolycoriella_hygida_KAJ6644995.1	GICH01118175.1	30.802	237	138	5	82	310	418	1074	2.36e-25	106
Pseudolycoriella_hygida_KAJ6645156.1	GICH01118175.1	30.303	297	188	9	165	453	220	1077	1.36e-32	129
Pseudolycoriella_hygida_KAJ6645105.1	GICH01118700.1	37.466	371	194	12	2	349	286	1353	3.42e-62	213
Pseudolycoriella_hygida_KAJ6644846.1	GICH01126058.1	36.982	338	198	4	17	339	131	1144	4.30e-65	216
Pseudolycoriella_hygida_KAJ6644994.1	GICH01126064.1	36.145	747	399	20	1	682	351	2552	8.17e-132	422
Pseudolycoriella_hygida_KAJ6645169.1	GICH01126064.1	35.453	519	280	11	1	474	351	1877	5.50e-100	325
Pseudolycoriella_hygida_KAJ6644850.1	GICH01126104.1	39.908	218	125	3	3	215	285	935	3.40e-38	143
Pseudolycoriella_hygida_KAJ6644911.1	GICH01126126.1	34.928	209	131	3	2	206	448	1071	1.81e-34	128
Pseudolycoriella_hygida_KAJ6645191.1	GICH01126126.1	30.645	186	97	3	378	532	481	1035	1.13e-14	79.7
Pseudolycoriella_hygida_KAJ6645096.1	GICH01126276.1	40.230	87	46	3	198	279	832	1089	6.62e-06	50.8
Pseudolycoriella_hygida_KAJ6644901.1	GICH01126292.1	48.095	210	109	0	30	239	639	1268	4.57e-58	214
Pseudolycoriella_hygida_KAJ6644977.1	GICH01126331.1	28.159	277	145	10	34	268	347	1141	4.14e-20	91.7
Pseudolycoriella_hygida_KAJ6645129.1	GICH01126331.1	26.027	292	170	10	51	303	287	1141	4.17e-20	93.2
Pseudolycoriella_hygida_KAJ6644943.1	GICH01126346.1	37.102	283	149	8	20	281	956	1780	5.96e-48	176
Pseudolycoriella_hygida_KAJ6645114.1	GICH01126492.1	34.254	181	101	8	270	443	308	817	3.28e-19	90.5
Pseudolycoriella_hygida_KAJ6645000.1	GICH01126534.1	42.857	238	122	4	278	514	302	976	2.76e-30	127
Pseudolycoriella_hygida_KAJ6645038.1	GICH01126638.1	46.105	629	315	9	777	1384	389	2266	9.54e-174	539
Pseudolycoriella_hygida_KAJ6644838.1	GICH01126769.1	43.443	244	137	1	1	244	557	1285	5.30e-57	191
Pseudolycoriella_hygida_KAJ6645108.1	GICH01126943.1	33.193	238	149	5	7	235	128	838	9.45e-36	135
Pseudolycoriella_hygida_KAJ6644852.1	GICH01127020.1	44.670	394	209	2	1	386	223	1401	3.40e-101	311
Pseudolycoriella_hygida_KAJ6645085.1	GICH01127168.1	29.167	144	90	3	180	313	847	1272	6.56e-08	57.0
Pseudolycoriella_hygida_KAJ6645163.1	GICH01127487.1	35.789	95	57	1	2	92	217	501	3.52e-11	67.4
Pseudolycoriella_hygida_KAJ6645164.1	GICH01127512.1	38.655	119	70	2	1	117	128	481	1.07e-20	94.0
Pseudolycoriella_hygida_KAJ6645037.1	GJXW01000026.1	28.875	329	195	11	3	300	8250	7288	2.01e-17	90.1
Pseudolycoriella_hygida_KAJ6644993.1	GJXW01001363.1	39.032	310	185	3	17	325	2394	1474	9.27e-65	234
Pseudolycoriella_hygida_KAJ6645051.1	GJXW01001363.1	40.823	316	179	5	2	312	2433	1495	8.51e-71	241
Pseudolycoriella_hygida_KAJ6645133.1	GJXW01001363.1	42.053	302	167	2	2	295	2394	1489	1.95e-61	217
Pseudolycoriella_hygida_KAJ6644903.1	GJXW01003318.1	29.461	241	97	7	230	402	1236	529	4.87e-16	85.5
Pseudolycoriella_hygida_KAJ6644940.1	GJXW01005178.1	29.833	657	375	18	9	598	2077	164	1.09e-62	235
Pseudolycoriella_hygida_KAJ6644983.1	GJXW01005491.1	26.705	176	99	5	42	188	1108	584	4.60e-09	63.2
Pseudolycoriella_hygida_KAJ6644958.1	GJXW01006021.1	46.296	162	83	2	3	161	1223	741	1.20e-34	140
Pseudolycoriella_hygida_KAJ6644951.1	GJXW01006367.1	40.597	335	192	3	9	343	1957	974	8.14e-74	251
Pseudolycoriella_hygida_KAJ6645043.1	GJXW01006414.1	29.412	136	84	4	412	543	449	66	4.77e-10	64.7
Pseudolycoriella_hygida_KAJ6645116.1	GJXW01006502.1	32.796	186	98	6	242	415	2073	1561	1.88e-14	78.2
Pseudolycoriella_hygida_KAJ6644819.1	GJXW01006758.1	33.747	403	230	9	21	402	2017	857	5.34e-41	164
Pseudolycoriella_hygida_KAJ6645033.1	GJXW01009428.1	45.862	290	150	3	9	291	1401	532	8.58e-85	269
Pseudolycoriella_hygida_KAJ6644936.1	GJXW01009535.1	54.018	448	203	3	2	446	1654	311	3.20e-155	456
Pseudolycoriella_hygida_KAJ6645166.1	GJXW01009535.1	52.889	450	205	4	2	446	1654	311	1.18e-157	467
Pseudolycoriella_hygida_KAJ6644812.1	GJXW01010450.1	28.017	232	135	6	2443	2659	950	306	3.66e-15	84.0
Pseudolycoriella_hygida_KAJ6644834.1	GJXW01011631.1	38.641	471	275	7	1	458	1437	28	1.79e-105	326
Pseudolycoriella_hygida_KAJ6644884.1	GJXW01012124.1	29.304	273	186	6	474	742	1210	401	6.96e-30	127
Pseudolycoriella_hygida_KAJ6644900.1	GJXW01013178.1	52.734	512	218	4	570	1060	1527	1	3.52e-147	451
Pseudolycoriella_hygida_KAJ6645045.1	GJXW01014355.1	42.733	344	182	7	201	534	1181	165	2.55e-78	256
Pseudolycoriella_hygida_KAJ6645094.1	GJXW01015275.1	35.152	330	195	8	54	371	1108	140	3.34e-48	171
Pseudolycoriella_hygida_KAJ6644851.1	GJXW01021392.1	46.584	161	84	1	893	1051	558	76	7.95e-39	150
Pseudolycoriella_hygida_KAJ6644910.1	GJXW01024697.1	27.835	194	120	6	228	410	668	114	4.73e-07	53.5
Pseudolycoriella_hygida_KAJ6645111.1	GJXW01035592.1	45.000	140	76	1	149	288	506	90	1.27e-38	141
Pseudolycoriella_hygida_KAJ6645074.1	GJXW01086764.1	79.381	97	20	0	367	463	292	2	4.15e-41	147
Pseudolycoriella_hygida_KAJ6645131.1	GJXW01086764.1	75.581	86	21	0	11	96	268	11	4.17e-39	142
